# Defensive fungal symbiosis on insect hindlegs

**DOI:** 10.1101/2024.03.25.586038

**Authors:** Takanori Nishino, Hiromi Mukai, Minoru Moriyama, Takahiro Hosokawa, Masahiko Tanahashi, Shuji Tachikawa, Naruo Nikoh, Ryuichi Koga, Takema Fukatsu

## Abstract

Tympanal organs as “insect ears” have evolved repeatedly. Dinidorid stinkbugs were reported to possess a conspicuous tympanal organ on female’s hindlegs. Here we report an unexpected discovery that the stinkbug’s “tympanal organ” is actually a novel symbiotic organ. The stinkbug’s “tympanum” is not membranous but a porous cuticle, where each pore connects to glandular secretory cells. In reproductive females, the hindleg organ is covered with fungal hyphae growing out of the pores. Upon oviposition, the females skillfully transfer the fungi from the organ to the eggs. The eggs are quickly covered with hyphae and physically protected against wasp parasitism. The fungi are mostly benign Cordycipitaceae entomopathogens and show considerable diversity among insect individuals and populations, indicating environmental acquisition of specific fungal associates. These results uncover a novel external fungal symbiosis in which host’s elaborate morphological, physiological and behavioral specializations underpin the selective recruitment of benign entomopathogens for a defensive purpose.
