## Supplementary material for "Defensive fungal symbiosis on insect hindlegs": Table S1

### Sheet: Sheet1 (2)
Table S1. Samples of M. gracilicorne used for fungal isolation and characterization.
Sample ID	Collection locality; collection date; collector; host plant and other notes	Fungal isolates	Fungal isolation, PCR and ITS sequencing									Direct DNA extraction and fungal ITS amplicon sequencing
			Left hindleg		Right hindleg		1st eggs		2nd eggs			Hindlegs		1st eggs		2nd eggs
			Fungal identity	Accession number	Fungal identity	Accession number	Fungal identity	Accession number	Fungal identity	Accession number		Major fungi	Accession number (Total reads)	Major fungi	Accession number (Total reads)	Major fungi	Accession number (Total reads)
CKSI20-F01	Chikusei, Ibaraki, Japan; 14 May 2020; T. Nishino; Collected from the star cucumber Sicyos angulatus at the riverbank of Kokai River. An exceptionally dense population of M. gracilicorne was found here, and we mainly worked on the population from 2013 to 2015. In September 2015, however, a flood caused by Typhoon No. 18 severely distroyed the environment and the insect population. After several y…	#1	Akanthomyces Ak1	LC793110	Sequence failed	-	Lecanicillium Lc1	LC793105	Sequence failed	-		Akanthomyces Ak1	DRX509844	Simplicillium Sm1; Akanthomyces Ak1	DRX509842	Akanthomyces Ak1	DRX509843
		#2	Akanthomyces Ak1	LC793111	Sequence failed	-	Lecanicillium Lc1	LC793106	Sequence failed	-
		#3	Akanthomyces Ak1	LC793112	Sequence failed	-	Sequence failed	-	Lecanicillium Lc1	LC793108			(133,293)		(143,828)		(134,889)
		#4	Akanthomyces Ak1	LC793113	Sequence failed	-	Mucor Mc1	LC793107	Lecanicillium Lc1	LC793109
CKSI20-F02		#1	Lecanicillium Lc1	LC793122	Lecanicillium Lc1	LC793126	Lecanicillium Lc1	LC793114	Lecanicillium Lc1	LC793118		Lecanicillium Lc1	DRX509847	Lecanicillium Lc1	DRX509845	Lecanicillium Lc1	DRX509846
		#2	Lecanicillium Lc1	LC793123	Lecanicillium Lc1	LC793127	Lecanicillium Lc1	LC793115	Lecanicillium Lc3	LC793119
		#3	Lecanicillium Lc1	LC793124	Lecanicillium Lc1	LC793128	Lecanicillium Lc1	LC793116	Lecanicillium Lc3	LC793120			(146,791)		(130,595)		(135,509)
		#4	Lecanicillium Lc1	LC793125	Lecanicillium Lc1	LC793129	Lecanicillium Lc1	LC793117	Lecanicillium Lc1	LC793121
CKSI20-F03		#1	Lecanicillium Lc1	LC793138	Sequence failed	-	Lecanicillium Lc1	LC793130	Lecanicillium Lc1	LC793134		Lecanicillium Lc1; Fusarium Fs1	DRX509850	Lecanicillium Lc1	DRX509848	Lecanicillium Lc1	DRX509849
		#2	Lecanicillium Lc1	LC793139	Sequence failed	-	Lecanicillium Lc1	LC793131	Lecanicillium Lc3	LC793135
		#3	Lecanicillium Lc1	LC793140	Sequence failed	-	Lecanicillium Lc1	LC793132	Lecanicillium Lc3	LC793136			(148,604)		(148,977)		(145,082)
		#4	Akanthomyces Ak1	LC793141	Lecanicillium Lc1	LC793142	Lecanicillium Lc3	LC793133	Lecanicillium Lc1	LC793137
CKSI20-F04		#1	Isolation failed	-	Beauveria Bv1	LC793151	Mucor Mc1	LC793143	Volutella Vl1	LC793147		Volutella Vl1	DRX509853	Volutella Vl1	DRX509851	Volutella Vl1	DRX509852
		#2	Isolation failed	-	Beauveria Bv1	LC793152	Mucor Mc1	LC793144	Volutella Vl1	LC793148
		#3	Isolation failed	-	Beauveria Bv1	LC793153	Mucor Mc1	LC793145	Fusarium Fs2	LC793149			(135,207)		(145,561)		(144,276)
		#4	Isolation failed	-	Beauveria Bv1	LC793154	Mucor Mc1	LC793146	Fusarium Fs1	LC793150
CKSI20-F05		#1	Sequence failed	-	Isolation failed	-	Lecanicillium Lc1	LC793155	Lecanicillium Lc1	LC793158		Akanthomyces Ak1	DRX509856	Akanthomyces Ak1	DRX509854	Akanthomyces Ak1; Acrodontium Ac1	DRX509855
		#2	Sequence failed	-	Isolation failed	-	Lecanicillium Lc1	LC793156	Lecanicillium Lc1	LC793159
		#3	Isolation failed	-	Isolation failed	-	Akanthomyces Ak1	LC793157	Lecanicillium Lc1	LC793160			(131,486)		(148,928)		(140,719)
		#4	Isolation failed	-	Isolation failed	-	Akanthomyces Ak1	LC793162	Lecanicillium Lc1	LC793161
CKSI20-F06		#1	Lecanicillium Lc1	LC793170	Akanthomyces Ak1	LC793174	Lecanicillium Lc1	LC793163	Lecanicillium Lc1	LC793166		Lecanicillium Lc1; Cyphellophora Cp1	DRX509859	Lecanicillium Lc1	DRX509857	Lecanicillium Lc1; Cyphellophora Cp1	DRX509858
		#2	Lecanicillium Lc1	LC793171	Akanthomyces Ak1	LC793175	Lecanicillium Lc1	LC793164	Lecanicillium Lc1	LC793167
		#3	Lecanicillium Lc1	LC793172	Akanthomyces Ak1	LC793176	Lecanicillium Lc1	LC793165	Lecanicillium Lc1	LC793168			(139,846)		(141,258)		(133,136)
		#4	Lecanicillium Lc1	LC793173	Akanthomyces Ak1	LC793177	Sequence failed	-	Lecanicillium Lc1	LC793169
CKSI20-F07		#1	Lecanicillium Lc1	LC793186	Acrodontium Ac1	LC793189	Lecanicillium Lc1	LC793178	Lecanicillium Lc1	LC793182		Lecanicillium Lc1; Acrodontium Ac1	DRX509862	Acrodontium Ac1	DRX509860	Acrodontium Ac1	DRX509861
		#2	Sequence failed	-	Sequence failed	-	Lecanicillium Lc1	LC793179	Lecanicillium Lc1	LC793183
		#3	Lecanicillium Lc1	LC793187	Acrodontium Ac1	LC793190	Lecanicillium Lc1	LC793180	Lecanicillium Lc1	LC793184			(134,540)		(142,952)		(138,805)
		#4	Lecanicillium Lc1	LC793188	Lecanicillium Lc1	LC793191	Lecanicillium Lc1	LC793181	Lecanicillium Lc1	LC793185
CKSI20-F08		#1	Isolation failed	-	Simplicillium Sm1	LC793200	Simplicillium Sm1	LC793192	Simplicillium Sm1	LC793196		Simplicillium Sm1	DRX509865	Simplicillium Sm1	DRX509863	Simplicillium Sm1	DRX509864
		#2	Isolation failed	-	Isolation failed	-	Simplicillium Sm1	LC793193	Simplicillium Sm1	LC793197
		#3	Isolation failed	-	Isolation failed	-	Simplicillium Sm1	LC793194	Simplicillium Sm1	LC793198			(132,450)		(147,625)		(145,966)
		#4	Isolation failed	-	Isolation failed	-	Simplicillium Sm1	LC793195	Simplicillium Sm1	LC793199
CKSI20-F09		#1	Lecanicillium Lc1	LC793209	Lecanicillium Lc1	LC793213	Lecanicillium Lc1	LC793201	Lecanicillium Lc1	LC793205		Lecanicillium Lc1	DRX509868	Lecanicillium Lc1	DRX509866	Lecanicillium Lc1	DRX509867
		#2	Lecanicillium Lc1	LC793210	Lecanicillium Lc1	LC793214	Lecanicillium Lc1	LC793202	Lecanicillium Lc1	LC793206
		#3	Lecanicillium Lc1	LC793211	Lecanicillium Lc1	LC793215	Lecanicillium Lc1	LC793203	Lecanicillium Lc1	LC793207			(135,228)		(136,601)		(137,938)
		#4	Lecanicillium Lc1	LC793212	Lecanicillium Lc1	LC793216	Lecanicillium Lc1	LC793204	Lecanicillium Lc1	LC793208
CHBA20-F01	Chiba, Chiba, Japan; 23 May 2020; T. Nishino; Sicyos angulatus; Collected from the star cucumber Sicyos angulatus at the riverbank of Hanami River.	#1	Simplicillium Sm1	LC792833	Simplicillium Sm1	LC792837	Simplicillium Sm1	LC792825	Simplicillium Sm1	LC792829		Simplicillium Sm1	DRX509871	Simplicillium Sm1	DRX509869	Simplicillium Sm1	DRX509870
		#2	Simplicillium Sm1	LC792834	Simplicillium Sm1	LC792838	Simplicillium Sm1	LC792826	Simplicillium Sm1	LC792830
		#3	Simplicillium Sm1	LC792835	Simplicillium Sm1	LC792839	Simplicillium Sm1	LC792827	Simplicillium Sm1	LC792831			(145,203)		(148,427)		(137,920)
		#4	Simplicillium Sm1	LC792836	Simplicillium Sm1	LC792840	Simplicillium Sm1	LC792828	Simplicillium Sm1	LC792832
CHBA20-F02		#1	Simplicillium Sm1	LC792849	Simplicillium Sm1	LC792853	Simplicillium Sm1	LC792841	Simplicillium Sm1	LC792845		Simplicillium Sm1	DRX509874	Simplicillium Sm1	DRX509872	Simplicillium Sm1	DRX509873
		#2	Simplicillium Sm1	LC792850	Simplicillium Sm1	LC792854	Simplicillium Sm1	LC792842	Simplicillium Sm1	LC792846
		#3	Simplicillium Sm1	LC792851	Simplicillium Sm1	LC792855	Simplicillium Sm1	LC792843	Simplicillium Sm1	LC792847			(146,165)		(131,281)		(140,265)
		#4	Simplicillium Sm1	LC792852	Simplicillium Sm1	LC792856	Simplicillium Sm1	LC792844	Simplicillium Sm1	LC792848
CHBA20-F03		#1	Simplicillium Sm1	LC792865	Simplicillium Sm1	LC792869	Simplicillium Sm1	LC792857	Simplicillium Sm1	LC792861		Simplicillium Sm1	DRX509877	Simplicillium Sm1	DRX509875	Simplicillium Sm1	DRX509876
		#2	Simplicillium Sm1	LC792866	Simplicillium Sm1	LC792870	Simplicillium Sm1	LC792858	Simplicillium Sm1	LC792862
		#3	Simplicillium Sm1	LC792867	Simplicillium Sm1	LC792871	Simplicillium Sm1	LC792859	Simplicillium Sm1	LC792863			(145,914)		(142,201)		(139,536)
		#4	Simplicillium Sm1	LC792868	Simplicillium Sm1	LC792872	Simplicillium Sm1	LC792860	Simplicillium Sm1	LC792864
CHBA20-F04		#1	Simplicillium Sm1	LC792881	Simplicillium Sm1	LC792885	Simplicillium Sm1	LC792873	Simplicillium Sm1	LC792877		Simplicillium Sm1	DRX509880	Simplicillium Sm1	DRX509878	Simplicillium Sm1	DRX509879
		#2	Simplicillium Sm1	LC792882	Simplicillium Sm1	LC792886	Simplicillium Sm1	LC792874	Simplicillium Sm1	LC792878
		#3	Simplicillium Sm1	LC792883	Simplicillium Sm1	LC792887	Simplicillium Sm1	LC792875	Simplicillium Sm1	LC792879			(130,016)		(137,283)		(135,357)
		#4	Simplicillium Sm1	LC792884	Simplicillium Sm1	LC792888	Simplicillium Sm1	LC792876	Simplicillium Sm1	LC792880
TKSK20-F01	Takasaki, Gumma, Japan; 24 May 2020; T. Nishino; Collected from the star cucumber Sicyos angulatus at the riverbank of Usui River.	#1	Lecanicillium Lc1	LC793342	Simplicillium Sm2	LC793346	Lecanicillium Lc1	LC793335	Lecanicillium Lc1	LC793339		Lecanicillium Lc1	DRX509907	Lecanicillium Lc1	DRX509905	Lecanicillium Lc1	DRX509906
		#2	Lecanicillium Lc1	LC793343	Simplicillium Sm2	LC793347	Lecanicillium Lc1	LC793336	Lecanicillium Lc1	LC793340
		#3	Lecanicillium Lc1	LC793344	Simplicillium Sm2	LC793348	Lecanicillium Lc1	LC793337	Lecanicillium Lc1	LC793341			(135,455)		(134,724)		(140,979)
		#4	Lecanicillium Lc1	LC793345	Lecanicillium Lc1	LC793349	Simplicillium Sm2	LC793338	Sequence failed	-
TKSK20-F02		#1	Lecanicillium Lc1	LC793358	Lecanicillium Lc1	LC793362	Lecanicillium Lc1	LC793350	Lecanicillium Lc1	LC793354		Lecanicillium Lc1	DRX509910	Lecanicillium Lc1	DRX509908	Lecanicillium Lc1	DRX509909
		#2	Lecanicillium Lc1	LC793359	Lecanicillium Lc1	LC793363	Lecanicillium Lc1	LC793351	Lecanicillium Lc1	LC793355
		#3	Lecanicillium Lc1	LC793360	Lecanicillium Lc1	LC793364	Lecanicillium Lc1	LC793352	Lecanicillium Lc1	LC793356			(140,241)		(146,704)		(133,697)
		#4	Lecanicillium Lc1	LC793361	Lecanicillium Lc1	LC793365	Simplicillium Sm1	LC793353	Lecanicillium Lc1	LC793357
TKSK20-F03		#1	Simplicillium Sm2	LC793374	Lecanicillium Lc2	LC793378	Lecanicillium Lc2	LC793366	Lecanicillium Lc2	LC793370		Lecanicillium Lc2; Simplicillium Sm2	DRX509913	Lecanicillium Lc2; Simplicillium Sm2	DRX509911	Lecanicillium Lc2; Simplicillium Sm2	DRX509912
		#2	Simplicillium Sm2	LC793375	Lecanicillium Lc2	LC793379	Simplicillium Sm2	LC793367	Lecanicillium Lc2	LC793371
		#3	Simplicillium Sm2	LC793376	Lecanicillium Lc2	LC793380	Simplicillium Sm2	LC793368	Lecanicillium Lc2	LC793372			(146,066)		(138,559)		(143,968)
		#4	Simplicillium Sm2	LC793377	Plectosphaerella Pl1	LC793381	Simplicillium Sm2	LC793369	Lecanicillium Lc2	LC793373
TKSK20-F04		#1	Lecanicillium Lc2	LC793389	Lecanicillium Lc2	LC793393	Lecanicillium Lc2	LC793382	Lecanicillium Lc2	LC793385		Lecanicillium Lc2	DRX509916	Akanthomyces Ak1; Lecanicillium Lc2	DRX509914	Lecanicillium Lc2	DRX509915
		#2	Lecanicillium Lc2	LC793390	Lecanicillium Lc2	LC793394	Lecanicillium Lc2	LC793383	Lecanicillium Lc2	LC793386
		#3	Lecanicillium Lc2	LC793391	Lecanicillium Lc2	LC793395	Lecanicillium Lc2	LC793384	Lecanicillium Lc2	LC793387			(138,187)		(139,830)		(147,366)
		#4	Lecanicillium Lc2	LC793392	Lecanicillium Lc2	LC793396	Sequence failed	-	Lecanicillium Lc2	LC793388
CKSI15-F01	Chikusei, Ibaraki, Japan; June 2015; T. Nishino; Collected from the star cucumber Sicyos angulatus at the riverbank of Kokai River before the flood.	#1	Lecanicillium Lc2	LC792895	Lecanicillium Lc2	LC792899	Lecanicillium Lc2	LC792889	Lecanicillium Lc2	LC792892		Akanthomyces Ak1	DRX509883	Akanthomyces Ak1	DRX509881	Akanthomyces Ak1	DRX509882
		#2	Lecanicillium Lc2	LC792896	Lecanicillium Lc2	LC792900	Lecanicillium Lc2	LC792890	Lecanicillium Lc2	LC792893
		#3	Lecanicillium Lc2	LC792897	Sequence failed	-	Lecanicillium Lc2	LC792891	Lecanicillium Lc2	LC792894			(106,551)		(117,259)		(113,519)
		#4	Lecanicillium Lc2	LC792898	Sequence failed	-	Sequence failed	-	Sequence failed	-
CKSI15-F02		#1	Lecanicillium Lc2	LC792908	Lecanicillium Lc2	LC792911	Lecanicillium Lc2	LC792901	Lecanicillium Lc2	LC792905		Akanthomyces Ak1; Lecanicillium Lc2	DRX509886	Lecanicillium Lc2	DRX509884	Lecanicillium Lc2	DRX509885
		#2	Lecanicillium Lc2	LC792909	Lecanicillium Lc2	LC792912	Lecanicillium Lc2	LC792902	Lecanicillium Lc2	LC792906
		#3	Lecanicillium Lc2	LC792910	Lecanicillium Lc2	LC792913	Lecanicillium Lc2	LC792903	Lecanicillium Lc2	LC792907			(113,972)		(100,356)		(104,399)
		#4	Sequence failed	-	Lecanicillium Lc2	LC792914	Lecanicillium Lc2	LC792904	Sequence failed	-
CKSI15-F03		#1	Lecanicillium Lc2	LC792922	Lecanicillium Lc4	LC792924	Lecanicillium Lc2	LC792915	Lecanicillium Lc2	LC792918		Akanthomyces Ak1	DRX509889	Akanthomyces Ak1	DRX509887	Akanthomyces Ak1	DRX509888
		#2	Lecanicillium Lc4	LC792923	Lecanicillium Lc2	LC792925	Akanthomyces Ak1	LC792916	Lecanicillium Lc2	LC792919
		#3	Sequence failed	-	Lecanicillium Lc2	LC792926	Lecanicillium Lc2	LC792917	Lecanicillium Lc2	LC792920			(117,929)		(117,483)		(119,928)
		#4	Sequence failed	-	Lecanicillium Lc2	LC792927	Sequence failed	-	Lecanicillium Lc2	LC792921
CKSI15-F04		#1	Lecanicillium Lc2	LC792934	Lecanicillium Lc4	LC792937	Lecanicillium Lc4	LC792928	Lecanicillium Lc4	LC792930		Akanthomyces Ak1; Lecanicillium Lc2	DRX509892	Akanthomyces Ak1	DRX509890	Akanthomyces Ak1; Lecanicillium Lc2	DRX509891
		#2	Lecanicillium Lc2	LC792935	Sequence failed	-	Lecanicillium Lc2	LC792929	Lecanicillium Lc4	LC792931
		#3	Lecanicillium Lc2	LC792936	Sequence failed	-	Sequence failed	-	Lecanicillium Lc2	LC792932			(109,939)		(113,093)		(117,476)
		#4	Sequence failed	-	Sequence failed	-	Sequence failed	-	Cladosporium Cl1	LC792933
CKSI15-F05		#1	Cladosporium Cl1	LC792946	Lecanicillium Lc2	LC792950	Lecanicillium Lc2	LC792938	Lecanicillium Lc2	LC792942		Lecanicillium Lc2; Cladosporium Cl1	DRX509895	Lecanicillium Lc2	DRX509893	Lecanicillium Lc2	DRX509894
		#2	Cladosporium Cl1	LC792947	Lecanicillium Lc2	LC792951	Lecanicillium Lc2	LC792939	Lecanicillium Lc2	LC792943
		#3	Cladosporium Cl1	LC792948	Lecanicillium Lc2	LC792952	Lecanicillium Lc2	LC792940	Lecanicillium Lc2	LC792944			(117,052)		(113,594)		(103,268)
		#4	Cladosporium Cl1	LC792949	Lecanicillium Lc2	LC792953	Lecanicillium Lc2	LC792941	Lecanicillium Lc2	LC792945
CKSI15-F06		#1	Lecanicillium Lc2	LC792962	Lecanicillium Lc2	LC792966	Lecanicillium Lc2	LC792954	Lecanicillium Lc2	LC792958		Lecanicillium Lc2	DRX509898	Lecanicillium Lc2	DRX509896	Lecanicillium Lc2	DRX509897
		#2	Lecanicillium Lc2	LC792963	Lecanicillium Lc2	LC792967	Lecanicillium Lc2	LC792955	Lecanicillium Lc2	LC792959
		#3	Lecanicillium Lc2	LC792964	Lecanicillium Lc2	LC792968	Lecanicillium Lc2	LC792956	Lecanicillium Lc2	LC792960			(108,137)		(118,136)		(112,900)
		#4	Lecanicillium Lc2	LC792965	Lecanicillium Lc2	LC792969	Lecanicillium Lc2	LC792957	Lecanicillium Lc2	LC792961
CKSI15-F07		#1	Akanthomyces Ak1	LC792975	Akanthomyces Ak1	LC792979	Akanthomyces Ak1	LC792970	Akanthomyces Ak1	LC792974		Akanthomyces Ak1	DRX509901	Akanthomyces Ak1	DRX509899	Akanthomyces Ak1	DRX509900
		#2	Akanthomyces Ak1	LC792976	Akanthomyces Ak1	LC792980	Akanthomyces Ak1	LC792971	Sequence failed	-
		#3	Akanthomyces Ak1	LC792977	Akanthomyces Ak1	LC792981	Akanthomyces Ak1	LC792972	Sequence failed	-			(105,314)		(110,076)		(118,010)
		#4	Akanthomyces Ak1	LC792978	Sequence failed	-	Akanthomyces Ak1	LC792973	Sequence failed	-
CKSI15-F08		#1	Cladosporium Cl1	LC792988	Lecanicillium Lc3	LC792992	Cladosporium Cl1	LC792982	Lecanicillium Lc1	LC792985		Akanthomyces Ak1	DRX509904	Lecanicillium Lc1	DRX509902	Lecanicillium Lc1	DRX509903
		#2	Cladosporium Cl1	LC792989	Lecanicillium Lc3	LC792993	Lecanicillium Lc1	LC792983	Lecanicillium Lc1	LC792986
		#3	Cladosporium Cl1	LC792990	Lecanicillium Lc1	LC792994	Lecanicillium Lc3	LC792984	Lecanicillium Lc3	LC792987			(102,080)		(115,818)		(107,904)
		#4	Cladosporium Cl1	LC792991	Lecanicillium Lc3	LC792995	Sequence failed	-	Sequence failed	-
CKSI15-F09		#1	Lecanicillium Lc2	LC793000	Lecanicillium Lc2	LC793003	Lecanicillium Lc2	LC792996	Lecanicillium Lc2	LC792998		–	–	–	–	–	–
		#2	Lecanicillium Lc2	LC793001	Lecanicillium Lc2	LC793004	Lecanicillium Lc2	LC792997	Acrodontium Ac1	LC792999
		#3	Lecanicillium Lc2	LC793002	Lecanicillium Lc2	LC793005	Sequence failed	-	Sequence failed	-
		#4	Sequence failed	-	Acrodontium Ac1	LC793006	Sequence failed	-	Sequence failed	-
CKSI15-F10		#1	Lecanicillium Lc2	LC793015	Lecanicillium Lc2	LC793019	Lecanicillium Lc2	LC793007	Lecanicillium Lc2	LC793011		–	–	–	–	–	–
		#2	Lecanicillium Lc2	LC793016	Lecanicillium Lc2	LC793020	Lecanicillium Lc2	LC793008	Lecanicillium Lc2	LC793012
		#3	Lecanicillium Lc2	LC793017	Lecanicillium Lc2	LC793021	Lecanicillium Lc2	LC793009	Lecanicillium Lc2	LC793013
		#4	Lecanicillium Lc2	LC793018	Cladosporium Cl1	LC793022	Lecanicillium Lc2	LC793010	Lecanicillium Lc2	LC793014
CKSI15-F11		#1	Lecanicillium Lc2	LC793030	Cladosporium Cl1	LC793034	Lecanicillium Lc2	LC793023	Lecanicillium Lc2	LC793026		–	–	–	–	–	–
		#2	Lecanicillium Lc2	LC793031	Cladosporium Cl1	LC793035	Lecanicillium Lc3	LC793024	Cladosporium Cl1	LC793027
		#3	Lecanicillium Lc2	LC793032	Cladosporium Cl1	LC793036	Lecanicillium Lc2	LC793025	Cladosporium Cl1	LC793028
		#4	Lecanicillium Lc2	LC793033	Cladosporium Cl1	LC793037	Sequence failed	-	Lecanicillium Lc2	LC793029
CKSI15-F12		#1	Cladosporium Cl1	LC793045	Lecanicillium Lc2	LC793049	Cladosporium Cl1	LC793038	Lecanicillium Lc2	LC793042		–	–	–	–	–	–
		#2	Cladosporium Cl1	LC793046	Lecanicillium Lc2	LC793050	Lecanicillium Lc2	LC793039	Lecanicillium Lc2	LC793043
		#3	Hypocreales_sp Hp1	LC793047	Lecanicillium Lc2	LC793051	Lecanicillium Lc2	LC793040	Cladosporium Cl1	LC793044
		#4	Hypocreales_sp Hp1	LC793048	Lecanicillium Lc2	LC793052	Lecanicillium Lc2	LC793041	Sequence failed	-
CKSI15-F13		#1	Lecanicillium Lc2	LC793061	Lecanicillium Lc2	LC793065	Lecanicillium Lc2	LC793053	Lecanicillium Lc2	LC793057		–	–	–	–	–	–
		#2	Lecanicillium Lc2	LC793062	Lecanicillium Lc2	LC793066	Lecanicillium Lc2	LC793054	Lecanicillium Lc2	LC793058
		#3	Lecanicillium Lc2	LC793063	Lecanicillium Lc2	LC793067	Lecanicillium Lc2	LC793055	Lecanicillium Lc2	LC793059
		#4	Lecanicillium Lc2	LC793064	Lecanicillium Lc2	LC793068	Lecanicillium Lc2	LC793056	Lecanicillium Lc2	LC793060
CKSI15-F14		#1	Lecanicillium Lc3	LC793077	Lecanicillium Lc1	LC793081	Lecanicillium Lc1	LC793069	Lecanicillium Lc2	LC793073		–	–	–	–	–	–
		#2	Lecanicillium Lc1	LC793078	Lecanicillium Lc1	LC793082	Lecanicillium Lc3	LC793070	Lecanicillium Lc2	LC793074
		#3	Lecanicillium Lc3	LC793079	Lecanicillium Lc1	LC793083	Lecanicillium Lc3	LC793071	Lecanicillium Lc2	LC793075
		#4	Lecanicillium Lc3	LC793080	Lecanicillium Lc3	LC793084	Lecanicillium Lc1	LC793072	Lecanicillium Lc2	LC793076
CKSI15-F15		#1	Akanthomyces Ak1	LC793087	Lecanicillium Lc2	LC793090	Lecanicillium Lc2	LC793085	Sequence failed	-		–	–	–	–	–	–
		#2	Lecanicillium Lc2	LC793088	Sequence failed	-	Sequence failed	-	Sequence failed	-
		#3	Lecanicillium Lc2	LC793089	Sequence failed	-	Akanthomyces Ak1	LC793086	Sequence failed	-
		#4	Sequence failed	-	Lecanicillium Lc2	LC793091	Sequence failed	-	Sequence failed	-
CKSI15-F16		#1	Lecanicillium Lc2	LC793099	Lecanicillium Lc2	LC793103	Lecanicillium Lc2	LC793092	Lecanicillium Lc2	LC793095		–	–	–	–	–	–
		#2	Lecanicillium Lc2	LC793100	Lecanicillium Lc2	LC793104	Lecanicillium Lc2	LC793093	Lecanicillium Lc2	LC793096
		#3	Lecanicillium Lc2	LC793101	Sequence failed	-	Lecanicillium Lc2	LC793094	Lecanicillium Lc2	LC793097
		#4	Lecanicillium Lc2	LC793102	Sequence failed	-	Sequence failed	-	Lecanicillium Lc2	LC793098
			Hindlegs		–		1st eggs		2nd eggs
SDGU15-F01	Sodegaura, Chiba, Japan; June 2015; M. Tanahashi; Collected from the pumpkin Cucurbita moschata in an agricultural field.	#1	Simplicillium Sm1	LC793217	-	-	Simplicillium Sm1	LC793221	Cladosporium Cl2	LC793225		–	–	–	–	–	–
		#2	Simplicillium Sm1	LC793218	-	-	Simplicillium Sm1	LC793222	Simplicillium Sm1	LC793226
		#3	Simplicillium Sm1	LC793220	-	-	Simplicillium Sm1	LC793223	Simplicillium Sm1	LC793227
		#4	Simplicillium Sm1	LC793219	-	-	Simplicillium Sm1	LC793224	Simplicillium Sm1	LC793227
SDGU15-F02		#1	Simplicillium Sm1	LC793228	-	-	Simplicillium Sm1	LC793232	Simplicillium Sm1	LC793236		–	–	–	–	–	–
		#2	Simplicillium Sm1	LC793229	-	-	Simplicillium Sm1	LC793233	Simplicillium Sm1	LC793237
		#3	Simplicillium Sm1	LC793230	-	-	Simplicillium Sm1	LC793234	Simplicillium Sm1	LC793238
		#4	Simplicillium Sm1	LC793231	-	-	Simplicillium Sm1	LC793235	Simplicillium Sm1	LC793239
SDGU15-F03		#1	Simplicillium Sm1	LC793240	-	-	Simplicillium Sm1	LC793244	Simplicillium Sm1	LC793248		–	–	–	–	–	–
		#2	Simplicillium Sm1	LC793241	-	-	Simplicillium Sm1	LC793245	Simplicillium Sm1	LC793249
		#3	Simplicillium Sm1	LC793242	-	-	Simplicillium Sm1	LC793246	Cladosporium Cl1	LC793250
		#4	Simplicillium Sm1	LC793243	-	-	Simplicillium Sm1	LC793247	Cladosporium Cl1	LC793251
SDGU15-F04		#1	Akanthomyces Ak1	LC793252	-	-	Akanthomyces Ak1	LC793256	Akanthomyces Ak1	LC793260		–	–	–	–	–	–
		#2	Akanthomyces Ak1	LC793253	-	-	Akanthomyces Ak1	LC793257	Akanthomyces Ak1	LC793261
		#3	Akanthomyces Ak1	LC793254	-	-	Akanthomyces Ak1	LC793258	Akanthomyces Ak1	LC793262
		#4	Akanthomyces Ak1	LC793255	-	-	Akanthomyces Ak1	LC793259	Akanthomyces Ak1	LC793263
SDGU15-F05		#1	Akanthomyces Ak1	LC793264	-	-	Cladosporium Cl1	LC793268	Akanthomyces Ak1	LC793272		–	–	–	–	–	–
		#2	Akanthomyces Ak1	LC793265	-	-	Cladosporium Cl1	LC793269	Akanthomyces Ak1	LC793273
		#3	Akanthomyces Ak1	LC793266	-	-	Cladosporium Cl1	LC793270	Akanthomyces Ak1	LC793274
		#4	Akanthomyces Ak1	LC793267	-	-	Cladosporium Cl1	LC793271	Akanthomyces Ak1	LC793275
SDGU15-F06		#1	Akanthomyces Ak1	LC793276	-	-	Akanthomyces Ak1	LC793280	Akanthomyces Ak1	LC793284		–	–	–	–	–	–
		#2	Akanthomyces Ak1	LC793277	-	-	Akanthomyces Ak1	LC793281	Akanthomyces Ak1	LC793285
		#3	Akanthomyces Ak1	LC793278	-	-	Akanthomyces Ak1	LC793282	Akanthomyces Ak1	LC793286
		#4	Akanthomyces Ak1	LC793279	-	-	Akanthomyces Ak1	LC793283	Simplicillium Sm1	LC793287
SDGU15-F07		#1	Simplicillium Sm1	LC793288	-	-	Simplicillium Sm3	LC793292	Simplicillium Sm1	LC793296		–	–	–	–	–	–
		#2	Simplicillium Sm1	LC793289	-	-	Simplicillium Sm1	LC793293	Simplicillium Sm1	LC793297
		#3	Simplicillium Sm3	LC793290	-	-	Simplicillium Sm3	LC793294	Simplicillium Sm1	LC793298
		#4	Simplicillium Sm3	LC793291	-	-	Simplicillium Sm3	LC793295	Simplicillium Sm1	LC793299
SDGU15-F08		#1	Akanthomyces Ak1	LC793300	-	-	Cladosporium Cl1	LC793304	Akanthomyces Ak1	LC793308		–	–	–	–	–	–
		#2	Akanthomyces Ak1	LC793301	-	-	Cladosporium Cl1	LC793305	Akanthomyces Ak1	LC793309
		#3	Akanthomyces Ak1	LC793302	-	-	Cladosporium Cl1	LC793306	Akanthomyces Ak1	LC793310
		#4	Akanthomyces Ak1	LC793303	-	-	Cladosporium Cl1	LC793307	Akanthomyces Ak1	LC793311
SDGU15-F09		#1	Simplicillium Sm1	LC793312	-	-	Simplicillium Sm1	LC793316	Simplicillium Sm1	LC793319		–	–	–	–	–	–
		#2	Simplicillium Sm1	LC793313	-	-	Simplicillium Sm1	LC793317	Simplicillium Sm1	LC793320
		#3	Simplicillium Sm1	LC793314	-	-	Simplicillium Sm1	LC793318	Simplicillium Sm1	LC793321
		#4	Simplicillium Sm1	LC793315	-	-	Sequence failed	-	Simplicillium Sm1	LC793322
SDGU15-F10		#1	Simplicillium Sm1	LC793323	-	-	Simplicillium Sm1	LC793327	Simplicillium Sm1	LC793331		–	–	–	–	–	–
		#2	Simplicillium Sm1	LC793324	-	-	Simplicillium Sm1	LC793328	Simplicillium Sm1	LC793332
		#3	Simplicillium Sm1	LC793325	-	-	Simplicillium Sm1	LC793329	Simplicillium Sm1	LC793333
		#4	Simplicillium Sm1	LC793326	-	-	Simplicillium Sm1	LC793330	Simplicillium Sm1	LC793334
