## Supplementary material for "Defensive fungal symbiosis on insect hindlegs": Table S2

### Sheet: Sheet1
Table S2. The number of reads processed for each sample in the amplicon sequencing analysis.
Sample information						Read processing				Taxonomic assignment
Sample-id	Location	Year	Female ID	Tissue		Initial raw reads	Cutadapt trimmed	Qiime purified		Fungi	Viridiplantae	Alveolata	Eukaryota Incertae sedis	Unassigned	Total
CKSI2020F01e1	Chikusei	2020	Fem#01	1st eggs		143828	141996	97571		97066	476	0	29	0	97571
CKSI2020F01e2	Chikusei	2020	Fem#01	2nd eggs		134889	133327	108113		107765	311	0	37	0	108113
CKSI2020F01t1	Chikusei	2020	Fem#01	Hindlegs		133293	131345	96714		94881	1768	0	65	0	96714
CKSI2020F02e1	Chikusei	2020	Fem#02	1st eggs		130595	129141	110474		104286	6169	0	19	0	110474
CKSI2020F02e2	Chikusei	2020	Fem#02	2nd eggs		135509	133904	99043		98354	640	0	49	0	99043
CKSI2020F02t1	Chikusei	2020	Fem#02	Hindlegs		146791	144952	105091		102732	2292	3	64	0	105091
CKSI2020F03e1	Chikusei	2020	Fem#03	1st eggs		148977	147250	102070		89942	12082	0	46	0	102070
CKSI2020F03e2	Chikusei	2020	Fem#03	2nd eggs		145082	143450	89612		77343	12207	0	46	16	89612
CKSI2020F03t1	Chikusei	2020	Fem#03	Hindlegs		148604	146561	79562		77919	1452	12	99	80	79562
CKSI2020F04e1	Chikusei	2020	Fem#04	1st eggs		145561	143697	74395		61533	12821	0	41	0	74395
CKSI2020F04e2	Chikusei	2020	Fem#04	2nd eggs		144276	142464	80836		77603	3221	0	12	0	80836
CKSI2020F04t1	Chikusei	2020	Fem#04	Hindlegs		135207	133346	64750		64280	421	0	46	3	64750
CKSI2020F05e1	Chikusei	2020	Fem#05	1st eggs		148928	147152	102495		84588	17878	0	29	0	102495
CKSI2020F05e2	Chikusei	2020	Fem#05	2nd eggs		140719	139333	98726		74399	24327	0	0	0	98726
CKSI2020F05t1	Chikusei	2020	Fem#05	Hindlegs		131486	129867	91391		89826	1513	0	52	0	91391
CKSI2020F06e1	Chikusei	2020	Fem#06	1st eggs		141258	139875	82396		47654	34721	0	21	0	82396
CKSI2020F06e2	Chikusei	2020	Fem#06	2nd eggs		133136	131653	83291		66510	16561	0	158	62	83291
CKSI2020F06t1	Chikusei	2020	Fem#06	Hindlegs		139846	138158	72505		71848	624	6	27	0	72505
CKSI2020F07e1	Chikusei	2020	Fem#07	1st eggs		142952	141871	98609		41224	57367	0	18	0	98609
CKSI2020F07e2	Chikusei	2020	Fem#07	2nd eggs		138805	137487	109240		103856	5374	0	10	0	109240
CKSI2020F07t1	Chikusei	2020	Fem#07	Hindlegs		134540	133022	91748		90419	1286	6	34	3	91748
CKSI2020F08e1	Chikusei	2020	Fem#08	1st eggs		147625	145792	126958		121020	5924	14	0	0	126958
CKSI2020F08e2	Chikusei	2020	Fem#08	2nd eggs		145966	144387	129908		127680	2228	0	0	0	129908
CKSI2020F08t1	Chikusei	2020	Fem#08	Hindlegs		132450	130604	99942		99088	788	0	66	0	99942
CKSI2020F09e1	Chikusei	2020	Fem#09	1st eggs		136601	135102	91532		53914	37618	0	0	0	91532
CKSI2020F09e2	Chikusei	2020	Fem#09	2nd eggs		137938	136657	112736		72336	40400	0	0	0	112736
CKSI2020F09t1	Chikusei	2020	Fem#09	Hindlegs		135228	133483	57321		55922	1180	4	71	144	57321
TKSK2020F01e1	Takasaki	2020	Fem#01	1st eggs		134724	132687	90018		89519	406	0	26	67	90018
TKSK2020F01e2	Takasaki	2020	Fem#01	2nd eggs		140979	139659	95668		93409	2256	0	0	3	95668
TKSK2020F01t1	Takasaki	2020	Fem#01	Hindlegs		135455	133776	91690		77220	13653	0	643	174	91690
TKSK2020F02e1	Takasaki	2020	Fem#02	1st eggs		146704	144972	105838		104887	951	0	0	0	105838
TKSK2020F02e2	Takasaki	2020	Fem#02	2nd eggs		133697	132919	117677		117632	40	0	0	5	117677
TKSK2020F02t1	Takasaki	2020	Fem#02	Hindlegs		140241	138603	95842		78671	16419	0	605	147	95842
TKSK2020F03e1	Takasaki	2020	Fem#03	1st eggs		138559	136944	88842		88435	393	0	14	0	88842
TKSK2020F03e2	Takasaki	2020	Fem#03	2nd eggs		143968	143063	95592		94955	451	0	0	186	95592
TKSK2020F03t1	Takasaki	2020	Fem#03	Hindlegs		146066	144562	86401		61391	17257	0	6234	1519	86401
TKSK2020F04e1	Takasaki	2020	Fem#04	1st eggs		139830	138235	91125		90741	324	0	60	0	91125
TKSK2020F04e2	Takasaki	2020	Fem#04	2nd eggs		147366	146465	90549		90539	10	0	0	0	90549
TKSK2020F04t1	Takasaki	2020	Fem#04	Hindlegs		138187	136389	83792		82286	929	0	433	144	83792
CHIB2020F01e1	Chiba	2020	Fem#01	1st eggs		148427	146838	124647		123837	810	0	0	0	124647
CHIB2020F01e2	Chiba	2020	Fem#01	2nd eggs		137920	136363	118916		118407	509	0	0	0	118916
CHIB2020F01t1	Chiba	2020	Fem#01	Hindlegs		145203	143503	112623		107842	3572	0	1008	201	112623
CHIB2020F02e1	Chiba	2020	Fem#02	1st eggs		131281	129788	113228		112918	310	0	0	0	113228
CHIB2020F02e2	Chiba	2020	Fem#02	2nd eggs		140265	138771	116474		115990	484	0	0	0	116474
CHIB2020F02t1	Chiba	2020	Fem#02	Hindlegs		146165	144391	114590		110754	2658	0	1079	99	114590
CHIB2020F03e1	Chiba	2020	Fem#03	1st eggs		142201	140642	110040		109715	325	0	0	0	110040
CHIB2020F03e2	Chiba	2020	Fem#03	2nd eggs		139536	137840	124665		124086	579	0	0	0	124665
CHIB2020F03t1	Chiba	2020	Fem#03	Hindlegs		145914	144169	84379		79782	3158	0	1355	84	84379
CHIB2020F04e1	Chiba	2020	Fem#04	1st eggs		137283	135700	121037		120858	179	0	0	0	121037
CHIB2020F04e2	Chiba	2020	Fem#04	2nd eggs		135357	134086	123045		121755	1290	0	0	0	123045
CHIB2020F04t1	Chiba	2020	Fem#04	Hindlegs		130016	128649	100838		74241	25097	0	1390	110	100838
CKSI2015F01e1	Chikusei	2015	Fem#01	1st eggs		117259	85898	79193		79028	12	0	25	128	79193
CKSI2015F01e2	Chikusei	2015	Fem#01	2nd eggs		113519	77563	71212		71212	0	0	0	0	71212
CKSI2015F01t1	Chikusei	2015	Fem#01	Hindlegs		106551	67500	57232		56589	218	0	372	53	57232
CKSI2015F02e1	Chikusei	2015	Fem#02	1st eggs		100356	75589	67406		67393	0	0	13	0	67406
CKSI2015F02e2	Chikusei	2015	Fem#02	2nd eggs		104399	77426	69419		69419	0	0	0	0	69419
CKSI2015F02t1	Chikusei	2015	Fem#02	Hindlegs		113972	83196	67699		67641	0	0	0	58	67699
CKSI2015F03e1	Chikusei	2015	Fem#03	1st eggs		117483	80232	71258		71210	0	0	48	0	71258
CKSI2015F03e2	Chikusei	2015	Fem#03	2nd eggs		119928	80192	69020		69020	0	0	0	0	69020
CKSI2015F03t1	Chikusei	2015	Fem#03	Hindlegs		117929	74508	57889		57558	331	0	0	0	57889
CKSI2015F04e1	Chikusei	2015	Fem#04	1st eggs		113093	71675	66331		64279	10	0	2042	0	66331
CKSI2015F04e2	Chikusei	2015	Fem#04	2nd eggs		117476	77373	72192		72192	0	0	0	0	72192
CKSI2015F04t1	Chikusei	2015	Fem#04	Hindlegs		109939	72394	57043		57029	0	0	14	0	57043
CKSI2015F05e1	Chikusei	2015	Fem#05	1st eggs		113594	67098	60524		58613	0	0	1719	192	60524
CKSI2015F05e2	Chikusei	2015	Fem#05	2nd eggs		103268	81720	75011		74723	0	0	0	288	75011
CKSI2015F05t1	Chikusei	2015	Fem#05	Hindlegs		117052	72003	61724		61290	0	0	19	415	61724
CKSI2015F06e1	Chikusei	2015	Fem#06	1st eggs		118136	70378	66019		66009	10	0	0	0	66019
CKSI2015F06e2	Chikusei	2015	Fem#06	2nd eggs		112900	80365	73487		73420	0	0	13	54	73487
CKSI2015F06t1	Chikusei	2015	Fem#06	Hindlegs		108137	72235	67993		67273	667	0	53	0	67993
CKSI2015F07e1	Chikusei	2015	Fem#07	1st eggs		110076	65554	59453		58521	0	0	932	0	59453
CKSI2015F07e2	Chikusei	2015	Fem#07	2nd eggs		118010	81883	75813		75678	0	0	18	117	75813
CKSI2015F07t1	Chikusei	2015	Fem#07	Hindlegs		105314	64160	60323		58798	1497	0	28	0	60323
CKSI2015F08e1	Chikusei	2015	Fem#08	1st eggs		115818	74457	64256		64238	0	0	18	0	64256
CKSI2015F08e2	Chikusei	2015	Fem#08	2nd eggs		107904	69409	61246		61246	0	0	0	0	61246
CKSI2015F08t1	Chikusei	2015	Fem#08	Hindlegs		102080	72716	63946		63929	0	0	17	0	63946
Total						4363761	3456264	2960171		2906493	41716	0	10163	1799	2960171
Percent						100	79.2038	67.8353		98.1867	1.40924	0	0.343325	0.0607735	100
