## Supplementary material for "Defensive fungal symbiosis on insect hindlegs": Table S3

### Sheet: contig_assignment
Table S3. Summary of similarity-based contig assignment of RNA sequencing data of midlegs and hindlegs of immature and mature adult insects of M. gracilicorne.
Assignment	Reference database: selected taxonomy	No. reference sequences	BLAST application	e-value threshold	No. assigned contigs
Insects	NCBI refseq protein: Hemipera & fruitfly	168144	blastx	1e-10	19944
Fungi	Uniprot/Swissprot: Fungi	35121	blastx	1e-10	6720
Bacteria	Uniprot/Swissprot: Bacteria	334868	blastx	1e-10	310
Insect rRNA	NCBI refseq rRNA: Insects	14533	blastn	1e-50	17
Fungal rRNA	NCBI refseq rRNA: Fungi	3165	blastn	1e-50	20
Bacterial rRNA	NCBI refseq rRNA: Bacteria	23568	blastn	1e-50	175
No similarity	-	-	-	-	40968
Total	-	-	-	-	68154
