## Supplementary material for "Defensive fungal symbiosis on insect hindlegs": Table S4

### Sheet: read_assignment
Table S4. Similarity-based read assignment of RNA sequencing data of midlegs and hindlegs of immature and mature adult insects of M. gracilicorne.
Library ID	Stage	Sex	Tissue	Replicate	Accession number	No. reads (%)
						Insects	Fungi	Bacteria	Insect rRNA	Fungal rRNA	Bacterial rRNA	No similarity	Total
MFH1	Mature	Female	Hindleg	1	DRX509838	4.99938e+06	300164	9928	20412.2	6410	2741	1.72593e+06	7064958
						(70.76)	(4.25)	(0.14)	(0.29)	(0.09)	(0.04)	(24.43)	(100.00)
MFH2	Mature	Female	Hindleg	2	DRX509839	6.28136e+06	464672	15172.6	28605.9	9108.4	2956	1783738	8.58561e+06
						(73.16)	(5.41)	(0.18)	(0.33)	(0.11)	(0.03)	(20.78)	(100.00)
MFH3	Mature	Female	Hindleg	3	DRX509840	4.09762e+06	276121	10794.4	17220.9	6641	2682	1.25772e+06	5668800
						(72.28)	(4.87)	(0.19)	(0.30)	(0.12)	(0.05)	(22.19)	(100.00)
MFH4	Mature	Female	Hindleg	4	DRX509841	5.10688e+06	343332	13773.8	35307.7	12268.7	3769	1.30693e+06	6822251
						(74.86)	(5.03)	(0.20)	(0.52)	(0.18)	(0.06)	(19.16)	(100.00)
MFM1	Mature	Female	Midleg	1	DRX509834	4.93467e+06	2530.1	381.7	29391.3	361.9	5090	1.11444e+06	6086873
						(81.07)	(0.04)	(0.01)	(0.48)	(0.01)	(0.08)	(18.31)	(100.00)
MFM2	Mature	Female	Midleg	2	DRX509835	6.22724e+06	4369.1	456.4	39667.5	955.5	8585	1.47515e+06	7756424
						(80.28)	(0.06)	(0.01)	(0.51)	(0.01)	(0.11)	(19.02)	(100.00)
MFM3	Mature	Female	Midleg	3	DRX509836	5341788	1683.3	316.9	25645	286	4600	1.21606e+06	6590375
						(81.05)	(0.03)	(0.00)	(0.39)	(0.00)	(0.07)	(18.45)	(100.00)
MFM4	Mature	Female	Midleg	4	DRX509837	4.18827e+06	2070.2	215.9	275049	2854.6	25163	846741	5340365
						(78.43)	(0.04)	(0.00)	(5.15)	(0.05)	(0.47)	(15.86)	(100.00)
MMH1	Mature	Male	Hindleg	1	DRX509826	7.16543e+06	1314.5	405.3	48974.9	784.1	12158	1.55449e+06	8783552
						(81.58)	(0.01)	(0.00)	(0.56)	(0.01)	(0.14)	(17.70)	(100.00)
MMH2	Mature	Male	Hindleg	2	DRX509828	5.5643e+06	2466.4	302	28883	199	4130	1.45518e+06	7055466
						(78.87)	(0.03)	(0.00)	(0.41)	(0.00)	(0.06)	(20.62)	(100.00)
MMH3	Mature	Male	Hindleg	3	DRX509830	7.43098e+06	1838.9	445.6	51478.2	356.8	11260	1.55227e+06	9048631
						(82.12)	(0.02)	(0.00)	(0.57)	(0.00)	(0.12)	(17.15)	(100.00)
MMH4	Mature	Male	Hindleg	4	DRX509832	5.73198e+06	3383.3	328.9	34970	381	4534	1.25451e+06	7030081
						(81.54)	(0.05)	(0.00)	(0.50)	(0.01)	(0.06)	(17.84)	(100.00)
MMM1	Mature	Male	Midleg	1	DRX509827	6.38979e+06	1916.1	411.1	24629.1	423.9	5699	1300118	7722991
						(82.74)	(0.02)	(0.01)	(0.32)	(0.01)	(0.07)	(16.83)	(100.00)
MMM2	Mature	Male	Midleg	2	DRX509829	5.68716e+06	1950.3	336.7	24148	171	4122	1319678	7037565
						(80.81)	(0.03)	(0.00)	(0.34)	(0.00)	(0.06)	(18.75)	(100.00)
MMM3	Mature	Male	Midleg	3	DRX509831	5.68563e+06	1217.4	317.3	31979	266	6818	1126629	6852858
						(82.97)	(0.02)	(0.00)	(0.47)	(0.00)	(0.10)	(16.44)	(100.00)
MMM4	Mature	Male	Midleg	4	DRX509833	6.88928e+06	4113.3	545.6	30117	498	5023	1.50811e+06	8437683
						(81.65)	(0.05)	(0.01)	(0.36)	(0.01)	(0.06)	(17.87)	(100.00)
IFH1	Immature	Female	Hindleg	1	DRX509812	6.28468e+06	306.3	355.8	41963	60	631	1.46626e+06	7794257
						(80.63)	(0.00)	(0.00)	(0.54)	(0.00)	(0.01)	(18.81)	(100.00)
IFH2	Immature	Female	Hindleg	2	DRX509814	5.13352e+06	299.6	288.2	80504	90	831	1.43081e+06	6646345
						(77.24)	(0.00)	(0.00)	(1.21)	(0.00)	(0.01)	(21.53)	(100.00)
IFH3	Immature	Female	Hindleg	3	DRX509816	5.33003e+06	286.2	311.1	26407	85	780	1.13981e+06	6497713
						(82.03)	(0.00)	(0.00)	(0.41)	(0.00)	(0.01)	(17.54)	(100.00)
IFH4	Immature	Female	Hindleg	4	DRX509824	4.45935e+06	169.8	235.8	34995	34	445	1.12959e+06	5624818
						(79.28)	(0.00)	(0.00)	(0.62)	(0.00)	(0.01)	(20.08)	(100.00)
IFM1	Immature	Female	Midleg	1	DRX509813	5.59865e+06	444.3	248.5	191750	236.1	1442	1.45672e+06	7249495
						(77.23)	(0.01)	(0.00)	(2.65)	(0.00)	(0.02)	(20.09)	(100.00)
IFM2	Immature	Female	Midleg	2	DRX509815	4.52674e+06	348.2	194.8	45766	98	1015	1.50403e+06	6078192
						(74.48)	(0.01)	(0.00)	(0.75)	(0.00)	(0.02)	(24.74)	(100.00)
IFM3	Immature	Female	Midleg	3	DRX509817	6.04764e+06	272.4	306.1	105447	130	1921	1.55268e+06	7708393
						(78.46)	(0.00)	(0.00)	(1.37)	(0.00)	(0.02)	(20.14)	(100.00)
IFM4	Immature	Female	Midleg	4	DRX509825	5.10795e+06	279.1	285.5	59557	79	793	1.39252e+06	6561465
						(77.85)	(0.00)	(0.00)	(0.91)	(0.00)	(0.01)	(21.22)	(100.00)
IMH1	Immature	Male	Hindleg	1	DRX509810	4.31387e+06	206.3	191.2	52843	58	844	1215415	5583428
						(77.26)	(0.00)	(0.00)	(0.95)	(0.00)	(0.02)	(21.77)	(100.00)
IMH2	Immature	Male	Hindleg	2	DRX509818	4.0978e+06	241.1	183.8	18488	72	277	1.05263e+06	5169686
						(79.27)	(0.00)	(0.00)	(0.36)	(0.00)	(0.01)	(20.36)	(100.00)
IMH3	Immature	Male	Hindleg	3	DRX509820	4.56317e+06	176.1	194.2	45280	32	500	1.29488e+06	5904233
						(77.29)	(0.00)	(0.00)	(0.77)	(0.00)	(0.01)	(21.93)	(100.00)
IMH4	Immature	Male	Hindleg	4	DRX509822	4284295	184.4	171.2	16590	35	446	987368	5289090
						(81.00)	(0.00)	(0.00)	(0.31)	(0.00)	(0.01)	(18.67)	(100.00)
IMM1	Immature	Male	Midleg	1	DRX509811	4.63552e+06	252.2	236.2	24068	62	595	1.29232e+06	5953051
						(77.87)	(0.00)	(0.00)	(0.40)	(0.00)	(0.01)	(21.71)	(100.00)
IMM2	Immature	Male	Midleg	2	DRX509819	4.92156e+06	139	291.6	46500	33	798	1.3449e+06	6314217
						(77.94)	(0.00)	(0.00)	(0.74)	(0.00)	(0.01)	(21.30)	(100.00)
IMM3	Immature	Male	Midleg	3	DRX509821	5.08253e+06	214.2	244.8	135682	75	998	1.5008e+06	6720549
						(75.63)	(0.00)	(0.00)	(2.02)	(0.00)	(0.01)	(22.33)	(100.00)
IMM4	Immature	Male	Midleg	4	DRX509823	4.93211e+06	204.4	302.7	78532.1	48.9	888	1.32091e+06	6332996
						(77.88)	(0.00)	(0.00)	(1.24)	(0.00)	(0.01)	(20.86)	(100.00)
