## Supplementary material for "Defensive fungal symbiosis on insect hindlegs": Table S5

### Sheet: summary_DEG
Table 5. Summary of differentially expressed genes (DEGs) that were up-regulated in the hindleg organ of mature adult females of M. gracilicorne.
Libraries compared with mature ♀ hindleg	Number of DEGs*
	Each	Shared
Mature ♀ midleg	910	vs. midleg 910	vs. all 550
Mature ♂ hindleg	944	vs. male 888v
Mature ♂ midleg	975
Immature ♀ hindleg	1550	vs. immature 1024
Immature ♀ midleg	1634
Immature ♂ hindleg	1596
Immature ♂ midleg	1517
*DEGs with q-values < 0.001.
