## Supplementary material for "Defensive fungal symbiosis on insect hindlegs": Table S7

### Sheet: Protein_identification
Table S7. Proteins identified from egg surface of M. gracilicorne.
Gene ID	Protein description	Annotated reference sequence	Source organism	BLASTp E value	Expected protein size	No. detected peptides	Protein coverage (%)	Identification score	Relative peak intensity
TRINITY_DN220_c0_g1_i3	odorant binding protein	AIU64821.1	Stinkbug Euschistus heros	3e-63	16.4 kDa; 148 aa	22	74.4966	9085.22	6859
TRINITY_DN14300_c0_g1_i4	uncharacterized protein	–	–	–	30.4 kDa; 270 aa	9	73.7037	12653.9	643
TRINITY_DN212_c0_g1_i1	beta-glucuronidase-like	XP_014280878.1	Stinkbug Halyomorpha halys	0	75.2 kDa; 653 aa	18	33.5735	1325.73	438
TRINITY_DN3518_c0_g1_i3	uncharacterized protein	–	–	–	9.7 kDa; 88 aa	5	78.4091	9845.05	342
TRINITY_DN2289_c0_g1_i3	probable antibacterial peptide	XP_014273534.1	Stinkbug Halyomorpha halys	3.89e-23	16.3 kDa; 151 aa	3	17.2185	5391.26	286
TRINITY_DN4769_c0_g1_i1	soma ferritin	XP_014294772.1	Stinkbug Halyomorpha halys	1.46e-115	27.6 kDa; 243 aa	9	40.7407	2521.84	186
